# Mechanism of negative regulation of NF-κB by N4BP1

**DOI:** 10.1101/2020.10.21.349357

**Authors:** Hexin Shi, Lei Sun, Ying Wang, Aijie Liu, Xiaoming Zhan, Xiaohong Li, Miao Tang, Priscilla Anderton, Sara Hildebrand, Jiexia Quan, Sara Ludwig, Eva Marie Y. Moresco, Bruce Beutler

## Abstract

Many immune responses depend upon activation of NF-κB, a key transcription factor in the elicitation of a cytokine response. Here we demonstrate that N4BP1 inhibited TLR-dependent activation of NF-κB by interacting with the NF-κB signaling essential modulator (NEMO, also known as IκB kinase γ) to attenuate NEMO-NEMO dimerization or oligomerization. The UBA-like (ubiquitin associated-like) and CUE-like (ubiquitin conjugation to ER degradation) domains in N4BP1 mediated the interaction with the NEMO COZI domain. Both *in vitro* and in mice, *N4bp1* deficiency specifically enhanced TRIF-independent (TLR2, TLR7, or TLR9-mediated), but not TRIF-dependent (TLR3 or TLR4-mediated), NF-κB activation leading to increased production of proinflammatory cytokines. In response to TLR4 or TLR3 activation, TRIF caused activation of caspase 8, which cleaved N4BP1 distal to residues D424 and D490 and abolished its inhibitory effect. *N4bp1*^*-/-*^ mice also exhibited diminished numbers of T cells in the peripheral blood. Our work identifies N4BP1 as an inhibitory checkpoint protein that must be overcome to activate NF-κB, and a TRIF-initiated caspase 8-dependent mechanism by which this is accomplished.

---

The inducible transcription factor NF-κB plays a key role in the development and function of the immune system by activating or repressing hundreds of genes that carry out the cellular response to specific stimuli^1^. Canonical activation of NF-κB requires its release from the inhibitory IκB proteins that normally retain NF-κB in the cytoplasm^2^. This occurs when the IκB kinase (IKK) complex phosphorylates IκB proteins resulting in their subsequent K48-ubiquitination and degradation by the proteasome. In this role, the IKK complex serves as the gatekeeper for NF-κB activation and as such is subject to numerous modifications that modulate its activity. Composed of three subunits, the kinases IKKα and IKKβ and the regulatory subunit NEMO, the IKK complex is activated by combinations of phosphorylation (on IKK), ubiquitination (on NEMO), and sumoylation (on NEMO) events, and negative regulators target these modifications to either remove or prevent them^3, 4^. Persistent NF-κB activation may lead to pathologic consequences such as chronic inflammation or autoimmunity^5^.

Although receptor-proximal signaling pathways differ, inflammatory stimuli such as tumor necrosis factor (TNF), interleukin (IL)-1, and ligands for the Toll-like receptors (TLRs) all activate NF-κB, impinging on the IKK complex to do so. NF-κB then enters the nucleus to activate the transcription of many proinflammatory genes including those encoding TNF and IL-6. We carried out a forward genetic screen to discover proteins that mediate TLR signaling, testing peritoneal macrophages from *N*-ethyl-*N*-nitrosourea (ENU)-mutagenized mice for altered TNF responses to stimulation with TLR ligands. TLR activation results in the recruitment of up to four adaptor proteins, MyD88 (myeloid differentiation 88), MAL (MyD88-adaptor like), TRIF (Toll-interleukin 1 receptor (TIR) domain-containing adaptor inducing IFN*β*) and TRAM (TRIF related adaptor molecule), which assemble distinct signaling complexes depending on the combination of adaptors utilized. All TLRs except TLR3 depend upon MyD88 for full signaling activity whereas TRIF is utilized only by TLR3 and TLR4^1, 6, 7^.

We identified several mutations in the neural precursor cell expressed, developmentally down-regulated 4 binding protein 1 gene (*N4bp1*) that caused elevated TNF production by macrophages stimulated with ligands for TLRs other than TLR3 and TLR4. Here, we describe mechanistic studies showing how N4BP1, initially identified as a NEDD4 binding protein^8^, inhibits NF-κB activation downstream from all TLRs except TLR3 and TLR4. We also demonstrate how TLRs that recruit TRIF overcome the inhibitory effect of N4BP1 on NF-κB.
