## Supplementary Data 1 for "Mechanism of negative regulation of NF-κB by N4BP1"

### Sheet: Sheet1
Supplementary Data 1. RNAseq analysis of NF-κB-dependent genes in N4bp1+/+ and N4bp1-/- peritoneal macrophages
Measurements were made for two independent macrophage samples (each sample from one mouse) and then averaged to obtain the values shown. Values greater than 1 are highlighted in red.
gene	WT_R848_FPKM	KO_R848_FPKM	Log2 (Fold change (KO/WT))	p_value		WT_LPS_FPKM	KO_LPS_FPKM	Log2 (Fold change (KO/WT))	p_value		WT_FPKM	KO_FPKM	Log2 (Fold change (KO/WT))	p_value
Abca1	71.827	64.7616	-0.149386	0.4788		42.8866	49.4099	0.204272	0.311		26.3684	31.0359	0.235125	0.232
AC124712.1,Hif1a,Snapc1	103.005	149.073	0.533311	0.01625		109.682	137.367	0.324705	0.13755		31.0319	44.7423	0.527887	0.01115
Adora2a	2.74406	3.3269	0.277863	0.61875		93.8946	89.9005	-0.0627129	0.76375		1.47941	3.32277	1.16737	0.0001
Ahctf1,Kif28	17.8859	19.4999	0.124643	0.63845		14.6934	15.725	0.097899	0.6702		8.66742	8.96641	0.048929	0.83945
Bcl2a1a	129.086	187.856	0.54129	0.16255		135.704	164.789	0.280159	0.47255		5.88329	10.1484	0.786553	0.222
Bcl2a1b,Gm29094,Mthfs	1192.43	1202.71	0.0123847	0.9526		1274.74	1059.07	-0.267412	0.2008		154.057	132.989	-0.212155	0.26285
Bcl2a1d	455.428	544.52	0.257765	0.30155		508.128	481.356	-0.0780885	0.75305		19.6116	22.6623	0.208591	0.62485
Bcl2l11	51.6199	41.8204	-0.303721	0.21505		60.1249	39.7144	-0.598301	0.02175		25.1174	22.8681	-0.135352	0.54225
Bcl3	71.3702	77.4139	0.11727	0.5215		84.6064	70.8635	-0.255725	0.1678		7.82005	10.6815	0.449858	0.03725
C2,Cfb,Gm20547	15.1036	70.8718	2.23032	5e-05		40.891	134.685	1.71973	5e-05		3.83765	24.7124	2.68694	5e-05
C3	44.0749	102.655	1.21978	5e-05		43.2629	109.48	1.33946	5e-05		10.7538	44.0655	2.03481	5e-05
Cav1	150.719	160.45	0.0902637	0.8356		279.557	181.964	-0.619494	0.162		5.58647	19.4001	1.79606	0.0054
Ccl17	1.41927	1.20321	-0.238264	0.6636		2.13084	0.42567	-2.32361	0.0057		0.0681927	0.158288	1.21486	1
Ccl2	169.556	192.987	0.186745	0.29525		714.708	446.892	-0.677428	0.0005		4.23589	14.6996	1.79504	5e-05
Ccl22	11.4674	8.98566	-0.351841	0.0778		46.4899	14.8439	-1.64704	5e-05		0.181767	1.00521	2.46734	0.0005
Ccl3	2721.78	3382.49	0.313538	0.2037		2394.21	2108.2	-0.183537	0.4217		26.5514	21.853	-0.28096	0.1927
Ccl4	437.066	824.539	0.915737	5e-05		2408.01	1858.83	-0.373445	0.09515		9.53063	7.68596	-0.310346	0.50625
Ccl5	344.974	496.113	0.524181	0.0184		3128.04	2654.61	-0.236761	0.4084		2.71364	6.38621	1.23473	0.0043
Ccl9	1319.87	1034.14	-0.351973	0.5955		1098.57	746.732	-0.55696	0.3903		58.7944	58.7188	-0.00185703	0.9977
Ccnd2	13.1604	16.2863	0.307462	0.22705		73.1202	56.3417	-0.376068	0.17185		0.604717	1.41098	1.22237	0.03555
Ccr7	0.366497	2.70659	2.8846	5e-05		0.215012	1.72919	3.00761	5e-05		0.0452001	0.941719	4.3809	0.007
Cd274	125.961	112.737	-0.160009	0.43805		360.041	290.205	-0.311088	0.21335		37.0461	40.0131	0.111153	0.5613
Cd38	65.4908	124.582	0.927727	5e-05		63.09	110.192	0.804532	5e-05		1.69941	5.31498	1.64503	5e-05
Cd40	328.321	270.799	-0.277887	0.28985		515.471	331.29	-0.637797	0.0288		1.5416	3.39402	1.13857	0.01125
Cd44	609.124	529.089	-0.203225	0.478		910.324	585.087	-0.63773	0.04		106.413	96.1972	-0.145601	0.47775
Cd80	10.8928	15.6167	0.519713	0.0263		39.5001	32.3097	-0.289889	0.2121		3.12077	3.81502	0.289786	0.33645
Cd83	459.577	308.856	-0.573376	0.00715		487.391	290.697	-0.745566	0.00085		32.6445	23.6966	-0.462162	0.0138
Cdk6	41.0248	39.6681	-0.166608	0.5896		37.5557	36.01	-0.097686	0.75985		9.71456	9.61856	-0.0143276	0.9507
Cdkn1a	452.444	312.985	-0.531645	0.00935		927.693	541.98	-0.775407	0.0009		31.2832	33.5964	0.102919	0.57505
Cebpd	19.6738	27.4907	0.482668	0.02275		7.67958	15.2983	0.994275	0.0003		2.02073	3.59395	0.830694	0.02845
Cflar	283.836	293.985	0.0506873	0.85785		484.813	400.543	-0.275471	0.40675		24.9011	26.594	0.0948894	0.6955
Chil1	0.0871265	0.596263	2.77477	0.00035		0.243971	0.767774	1.65397	0.00365		0.0248941	0.251809	3.33846	0.00125
Csf1	18.1385	26.9818	0.572932	0.00335		56.549	53.1268	-0.0900615	0.66995		2.25689	12.495	2.46894	5e-05
Csf3	2.00305	7.91744	1.98283	5e-05		1.22835	2.22534	0.857311	0.0207		0.0134922	0.0375393	1.47627	1
Cxcl10	11.9127	21.6541	0.862136	0.0003		3350.46	2669.07	-0.328022	0.2796		1.27219	1.90602	0.583242	0.22945
Cxcl5	10.8828	28.894	1.40872	5e-05		9.15467	23.3073	1.3482	5e-05		1.81169	9.64998	2.41319	5e-05
Cxcl9	0.303715	1.23249	2.02078	0.05195		10.0084	8.86986	-0.174235	0.6979		0.0577178	0.387794	2.7482	0.28345
Cyp7b1	1.54127	3.86412	1.32602	5e-05		1.25147	2.80562	1.1647	0.00105		0.427056	1.70465	1.99698	5e-05
Ebi3	21.7498	31.0392	0.513091	0.03355		20.8455	23.9691	0.201444	0.4346		7.40408	10.5586	0.512031	0.06945
Edn1	11.1189	22.9773	1.0472	5e-05		110.476	51.2206	-1.10894	5e-05		0.100185	0.167944	0.745315	1
F11r	9.72504	15.6425	0.685694	0.00095		7.50503	12.8135	0.771738	0.00015		1.27854	4.2393	1.72933	5e-05
F3	8.63379	11.1325	0.366711	0.08145		13.6848	10.1698	-0.428285	0.0388		1.93947	1.61364	-0.265351	0.4142
Fas	33.8416	29.8421	-0.181449	0.4085		27.0054	30.5544	0.178131	0.4144		3.9643	5.70989	0.526397	0.0856
Fcer2a	0.112369	0.30251	1.42874	0.0171		0.0321615	0.123743	1.94394	1		0.0394503	0.05375	0.446229	1
Fn1	190.272	556.79	1.54907	0.0047		165.862	335.171	1.69351	5e-05		84.7805	339.783	2.00281	0.0003
Gadd45b	292.051	236.281	-0.305715	0.10675		369.904	241.612	-0.614459	0.00115		76.2908	46.3663	-0.718433	0.0002
Hamp	0.322687	0.0593939	-2.44175	0.5162		3.36168	1.17619	-1.51506	0.56325		0.0494807	0.0875796	0.823729	1
Ier2	62.2542	64.4987	0.0510985	0.77605		39.132	34.7816	-0.170024	0.3684		13.6776	17.5686	0.361189	0.0741
Ier3	53.8335	114.727	1.09163	5e-05		38.6079	41.2339	0.0949336	0.62415		4.84823	12.1115	1.32084	5e-05
Il10	3.56419	13.6664	1.93899	5e-05		3.43134	7.95266	1.21266	5e-05		0.12733	0.0740673	-0.781668	1
Il12a	40.941	58.4417	0.513452	0.0106		62.7651	52.2695	-0.263994	0.19045		0.0348196	0.0196181	-0.827717	1
Il12p40	91.8579	198.477	1.1115	5e-05		157.951	86.3099	-0.871879	5e-05		0.164778	0.146855	-0.166131	1
Il15	68.1047	33.8132	-1.01017	0.00085		299.418	184.128	-0.701455	0.0255		6.69249	6.4007	-0.0643128	0.86595
Il1a	1477.76	1724.06	0.222392	0.46215		2294.51	1212.5	-0.920198	0.0056		7.54933	6.21919	-0.279623	0.19565
Il1b	1858.8	2108.45	0.181809	0.53525		2109.61	1159.85	-0.863041	0.0019		1.88641	2.08407	0.143763	0.6546
Il1rn	253.231	356.201	0.492238	0.02245		501.276	430.555	-0.219407	0.3325		66.334	48.9625	-0.438073	0.04245
Il23a	27.1832	15.442	-0.815855	0.0001		26.1819	4.39265	-2.57541	5e-05		0.0192646	0	0	1
Il27	29.0545	50.0212	0.783781	0.1757		259.525	170.568	-0.605522	0.0618		0.300633	0.266402	-0.174398	0.77375
Il2ra	0.172628	0.585152	1.76114	0.00025		0.344785	0.377856	0.132139	0.73705		0.0186873	0.0745822	1.99677	1
Il6	32.3864	84.3304	1.38066	5e-05		160.005	129.257	-0.307875	0.1365		0.126422	0.331071	1.38889	0.10485
Inhba	17.6195	36.4945	1.05051	0.0018		23.0798	33.5935	0.541552	0.1068		1.14116	1.84084	0.689861	0.1436
Irf1	173.038	168.89	-0.0350041	0.87095		639.131	504.834	-0.340304	0.184		15.1569	19.3675	0.353665	0.093
Junb	362.284	438.428	0.275217	0.1698		363.421	394.93	0.119953	0.54615		74.2529	84.2205	0.181723	0.31475
Lcn2	23.0447	55.6488	1.27192	5e-05		11.0815	25.3075	1.19142	5e-05		2.25575	1.60603	-0.490112	0.18385
Lipg	0.170428	0.58953	1.79041	0.0006		2.43729	2.22861	-0.129133	0.58065		0.0276935	0.0378477	0.450658	1
Mmp9	12.9645	13.8143	0.0915915	0.62535		3.41991	8.07142	1.23886	5e-05		1.29469	4.29867	1.73129	5e-05
Mx1	5.17961	4.46171	-0.215248	0.4866		375.707	326.263	-0.203573	0.5728		0.211573	0.633424	1.58202	0.0156
Mx2	1.0049	0.966718	-0.0558797	0.89305		142.374	120.653	-0.238822	0.34375		0.0314703	0.200228	2.66958	1
Myc	19.079	17.2508	-0.145324	0.4703		5.76042	7.27244	0.336267	0.1429		4.57479	5.84172	0.352687	0.15015
Nfkb1	281.715	307.879	0.128123	0.6089		332.914	344.526	0.0494662	0.84975		29.9056	32.9814	0.141235	0.52235
Nfkb2	250.995	245.778	-0.0303007	0.8866		313.696	260.884	-0.265959	0.2213		14.0984	20.3662	0.530648	0.00475
Nfkbia	653.831	750.013	0.197998	0.3589		821.574	690.494	-0.250762	0.25825		27.3717	44.8394	0.712084	0.00015
Nfkbie	119.391	113.399	-0.0742897	0.687		170.459	139.184	-0.292428	0.1226		3.65483	7.30761	0.999595	5e-05
Nfkbiz	198.939	304.769	0.615387	0.0063		230.882	229.254	-0.0102059	0.96305		2.05662	3.47826	0.75809	0.0027
Nod2	21.6264	21.1651	-0.0311058	0.8649		33.2656	32.9209	-0.0150257	0.93285		0.682914	0.95111	0.477908	0.1176
Nrg1	0.579959	1.26508	1.1252	0.00825		0.611809	0.780578	0.35146	0.41815		0.187591	0.204926	0.12751	1
Olr1	109.299	136.422	0.319799	0.1482		69.7671	89.0419	0.351939	0.11515		3.74513	8.42529	1.16971	0.0005
Orm1	0.916979	1.42573	0.636742	0.18325		0.312381	0.893751	1.51657	0.027		0.265531	0.683357	1.36376	0.0494
Orm2	1.61616	1.30574	-0.307699	0.2824		1.23929	1.09806	-0.174548	0.55085		0.232523	0.167179	-0.475975	1
Orm3	0.498206	0.417312	-0.255616	0.4766		0.393246	0.349676	-0.169414	0.628		0.0729157	0.0484736	-0.589028	1
Pdgfb	50.8921	100.186	0.977171	5e-05		9.32621	34.8298	1.90096	5e-05		7.17186	14.5294	1.01855	5e-05
Penk	1.70698	3.02344	0.824744	0.0231		4.11484	4.67679	0.184683	0.54015		0.350237	0.69969	0.998387	0.08895
Pim1	257.023	264.97	0.0439306	0.8277		345.778	304.489	-0.183458	0.3673		40.4642	32.1565	-0.331537	0.0672
Plau	83.5007	73.6755	-0.180602	0.31895		62.2098	49.6464	-0.325451	0.0758		31.7513	34.787	0.131733	0.47615
Plcd1	4.51218	4.63947	0.0401359	0.8562		4.33167	4.27211	-0.0199718	0.9311		0.731407	0.980343	0.422613	0.22145
Plk3	8.46431	9.53496	0.171835	0.40615		2.75828	3.70972	0.427539	0.09255		2.53746	4.31849	0.767142	0.00225
Prdm1	19.5409	23.072	0.239649	0.2319		13.3721	15.6336	0.225432	0.2646		5.36672	4.71682	-0.186225	0.3616
Prkcd	334.479	284.487	-0.233552	0.2893		283.591	263.11	-0.108146	0.61175		119.63	105.068	-0.187248	0.34365
Psme2	255.722	229.12	-0.15847	0.4107		367.107	308.583	-0.250541	0.21875		66.8397	68.7731	0.0411378	0.8253
Ptafr	311.923	216.388	-0.52757	0.0141		284.515	190.372	-0.579685	0.00735		144.911	105.102	-0.463381	0.0166
Ptges	40.514	165.935	2.03413	5e-05		33.3536	145.756	2.12764	5e-05		1.18615	3.72569	1.65122	5e-05
Ptgs2	175.345	451.935	1.36592	5e-05		154.149	225.85	0.551042	0.00925		0.694262	2.03402	1.55079	5e-05
Ptx3	12.5437	34.0374	1.44016	5e-05		23.0876	39.1092	0.760391	5e-05		0.0539567	0.108011	1.0013	1
Rel	52.4889	48.4856	-0.114456	0.5362		59.5552	55.7008	-0.0965297	0.6061		9.93132	8.7937	-0.175514	0.32675
Relb	77.3872	75.5081	-0.0354633	0.85425		75.7962	66.6922	-0.184606	0.33805		10.6805	14.6013	0.451126	0.03295
Ripk2	51.4595	40.7725	-0.33584	0.06625		94.5946	69.5325	-0.444071	0.01435		5.23693	6.39644	0.288549	0.16935
Sdc4	335.325	580.358	0.791382	0.0003		982.349	927.563	-0.0827903	0.75575		13.086	19.9282	0.606789	0.00135
Serpina3f	0.157857	0.467387	1.566	0.00465		4.61018	4.18555	-0.139405	0.5408		0.0273823	0.106465	1.95907	1
Serpina3g	0.963646	3.10399	1.68755	0.0005		5.98411	9.1333	0.61	0.01855		0.21354	1.07581	2.33285	0.00125
Serpina3n	0.385195	1.5366	1.99608	5e-05		0.444604	1.42495	1.68031	0.00025		0.0862367	0.365809	2.08472	0.0095
Serpine1	80.0714	116.38	0.539486	0.00535		204.015	165.175	-0.304676	0.126		4.0565	26.1646	2.68931	5e-05
Serpine2	0.35622	0.489338	0.458063	0.35185		0.265777	0.347292	0.385931	0.4627		0.129019	0.20553	0.671766	1
Sod2	288.547	323.255	0.163866	0.44795		254.473	279.529	0.135483	0.5221		18.408	31.3145	0.766498	5e-05
Sox9	0.254575	1.54897	2.60514	5e-05		0.234175	1.49335	2.67289	5e-05		0.0712539	1.05518	3.88838	5e-05
Spi1	387.664	334.647	-0.212167	0.42015		304.232	275.885	-0.141105	0.5801		166.714	154.478	-0.109976	0.64795
Stat5a	86.2598	73.4014	-0.232881	0.52895		133.144	81.2609	-0.712358	0.07225		6.74196	6.78429	0.00903034	0.98565
Tapbp	7.08419	4.96832	-0.511844	0.5575		31.7381	29.3748	-0.111637	0.8672		1.71286	1.63378	-0.0681856	0.9558
Tfec	50.2342	32.1478	-0.643951	0.00085		64.0634	31.8713	-1.00724	5e-05		6.8389	4.88563	-0.485219	0.0415
Tgm2	186.375	214.826	0.204962	0.375		181.17	198.096	0.128851	0.57055		47.2316	58.6348	0.312006	0.13275
Thbs1	46.7725	158.811	1.76358	5e-05		50.717	120.264	1.24567	5e-05		12.9564	50.237	1.95508	5e-05
Tlr2	382.329	414.509	0.116587	0.59825		545.466	534.082	-0.0304269	0.89825		20.2333	45.7896	1.17829	5e-05
Tnf	2140.81	2837.62	0.406524	0.21565		2280.86	1955.15	-0.222295	0.4656		8.6546	10.779	0.316681	0.1325
Tnfaip2	1095.02	985.024	-0.152729	0.6645		1478.17	1186.61	-0.316963	0.4121		147.48	114.258	-0.368222	0.0901
Tnfaip3	286.186	370.081	0.370888	0.1552		535.541	425.456	-0.331986	0.2498		16.5423	17.7305	0.100068	0.5964
Tnfrsf1b	1262.41	1365.76	0.11353	0.78375		1240.69	1384.18	0.157884	0.69445		229.884	242.62	0.0777918	0.75075
Tnfrsf9	0.323008	0.483803	0.58285	0.7473		0.13317	0.332519	1.32017	0.41365		0.0368891	0.188232	2.35124	1
Tnfsf15	2.85299	9.88266	1.79242	5e-05		53.9731	76.8789	0.510348	0.04525		0.102159	0.170881	0.742171	1
Tnip1	291.198	299.078	0.0385211	0.86355		314.582	288.543	-0.124648	0.56345		30.436	30.9606	0.0246541	0.89505
Tnip3	49.5931	78.8447	0.668875	0.00575		47.7858	59.3955	0.313771	0.19345		8.61539	10.4682	0.281025	0.2929
Traf1	128.676	180.036	0.48454	0.0299		132.653	184.441	0.475504	0.03425		4.10143	7.18981	0.809826	0.01135
Traf2	18.2036	20.651	0.181989	0.37455		22.6262	24.3678	0.106978	0.5913		5.84139	6.98866	0.258704	0.2706
Trem1	0.547995	6.0004	3.45282	5e-05		0.160084	2.48888	3.9586	5e-05		0.0270672	0.204558	2.91789	1
Upp1	3.07551	13.1995	2.10159	5e-05		7.4266	20.6672	1.47657	5e-05		0.211429	0.588645	1.47722	0.01665
Vcam1	40.1715	48.7821	0.280179	0.12555		86.8648	83.9494	-0.049252	0.7954		0.476176	2.10818	2.14643	5e-05
